# IPF AT2 cells are stuck in transition and biophysically dysfunctional

**DOI:** 10.64898/2026.02.14.705941

**Authors:** Andrey Krivoy, Daniel Sevilla-Sanchez, Ian T. Stancil, Evgenia Dobrinskikh, S. Zahra F. Kiaei, Rachel Z Blumhagen, E. Erin Smith, Ivana V. Yang, Carlyne D. Cool, Lior Atia, David A. Schwartz

**Affiliations:** Department of Medicine, University of Colorado Anschutz; Aurora, 80045, USA; Ilse Katz Institute for Nanoscale Science and Technology, Ben-Gurion University of the Negev; Beer-Sheva, 84105, Israel; Department of Pediatrics, University of Colorado Anschutz; Aurora, 80045, USA; Center for Genes, Environment and Health, National Jewish Health; Denver, 80206, USA; Cancer Center Pathology Shared Resource, University of Colorado Anschutz; Aurora, 80045, USA; Department of Pathology, University of Colorado Anschutz; Aurora, 80045, USA; Department of Biomedical Informatics, University of Colorado Anschutz; Aurora, 80045, USA; Department of Mechanical Engineering, Ben-Gurion University of the Negev; Beer-Sheva, 84105, Israel

## Abstract

Idiopathic Pulmonary Fibrosis (IPF) is an incurable disease with extensive molecular, cellular, and organ level dysfunction. A major gap in IPF research is the lack of understanding of how short-term cellular behavior causes long-term tissue remodeling. By optimizing lung slices from explanted human lungs, we discovered foci of migratory non-canonical alveolar type 2 (AT2) cells in regions of established lung fibrosis and found that these cells are trapped in states of cellular transition that are driven by persistent developmental repair programs. Consistent with these biophysical behaviors, pharmacological activation of β-catenin reproduced persistent migration, whereas YAP activation restrained it. We conclude that imbalanced developmental programs drive AT2 cell motility and lesion heterogeneity, providing a mechanistic link between short-term cellular dynamics and slowly progressive fibrosis of IPF.
