## Supplementary Table 1 for "IPF AT2 cells are stuck in transition and biophysically dysfunctional"

### Sheet: Sheet 1
gene	Estimate	Std..Error	df	t.value	lower	upper	p_val_raw	p_val_adj	singular
KRT17	0.680492	0.0352814	2900.44	19.2875	0.611313	0.749671	4.33533e-78	2.84874e-74	0
KRT15	0.204209	0.0196746	2913.3	10.3793	0.165631	0.242787	8.28887e-25	2.72331e-21	0
S100A2	0.439618	0.04504	2914.19	9.76063	0.351305	0.527932	3.61702e-22	7.92247e-19	0
DST	0.109616	0.0127192	2909.07	8.61816	0.0846766	0.134556	1.09807e-17	1.80386e-14	0
KRT19	0.12671	0.0153256	2908.91	8.2679	0.0966604	0.156761	2.04812e-16	2.69164e-13	0
PALLD	0.0897024	0.0110723	2914.47	8.10152	0.0679921	0.111413	7.89799e-16	8.64962e-13	0
MT1X	0.0913165	0.0148837	2905.96	6.13533	0.0621328	0.1205	9.65134e-10	9.05985e-07	0
HES4	0.0662986	0.0109563	2901.14	6.05116	0.0448156	0.0877816	1.62266e-09	1.33281e-06	0
TNC	0.0856521	0.0144283	2912.22	5.93638	0.0573614	0.113943	3.25814e-09	2.37881e-06	0
CXCL8	0.263794	0.0446767	2900.17	5.9045	0.176192	0.351395	3.94788e-09	2.59415e-06	0
CALD1	0.0622341	0.0108621	2902.64	5.72947	0.0409359	0.0835322	1.11081e-08	6.63556e-06	0
HN1	0.0602622	0.0106292	2912.01	5.66948	0.0394206	0.0811037	1.57268e-08	8.61175e-06	0
PPP1R14B	0.0555965	0.0101402	2913.95	5.48281	0.0357139	0.0754792	4.54428e-08	2.25833e-05	0
GAPDH	0.0571661	0.0104676	2906.41	5.46125	0.0366414	0.0776907	5.12704e-08	2.25833e-05	0
IFI27	0.133117	0.0243792	2909.2	5.46025	0.0853143	0.180919	5.15522e-08	2.25833e-05	0
STMN1	0.085158	0.0157769	2917.87	5.39764	0.054223	0.116093	7.2939e-08	2.99551e-05	0
TMEM45A	0.103841	0.0194046	2910.22	5.35135	0.0657926	0.141889	9.40821e-08	3.63655e-05	0
LAMC2	0.0730063	0.0136849	2907.94	5.33482	0.0461732	0.0998393	1.02986e-07	3.6506e-05	0
PERP	0.0514482	0.00965207	2912.26	5.33028	0.0325226	0.0703738	1.05557e-07	3.6506e-05	0
SAA1	0.419165	0.0790947	2907.1	5.29953	0.264078	0.574252	1.24783e-07	4.09976e-05	0
KRT7	0.0634933	0.0120268	2906.19	5.27932	0.0399114	0.0870753	1.39218e-07	4.35619e-05	0
CES2	0.0470319	0.00926729	2913.69	5.07504	0.0288608	0.065203	4.1175e-07	0.000122982	0
ACTG1	0.0458724	0.00919406	2904.37	4.98935	0.0278448	0.0638999	6.41526e-07	0.000183281	0
SYT8	0.115214	0.0231902	2910.38	4.9682	0.0697428	0.160685	7.14822e-07	0.000195712	0
CD9	0.0531669	0.0107633	2903.82	4.93965	0.0320624	0.0742714	8.26967e-07	0.00021736	0
SLC9A3R1	0.0477726	0.0100455	2914.13	4.75563	0.0280756	0.0674695	2.07446e-06	0.000524281	0
ACTN1	0.0479038	0.0101288	2916.15	4.72949	0.0280436	0.0677641	2.35788e-06	0.000573838	0
TPM1	0.0516077	0.0109824	2909.3	4.69913	0.0300736	0.0731417	2.73406e-06	0.000641625	0
CKB	0.063801	0.0136852	2911.63	4.66205	0.0369674	0.0906346	3.2716e-06	0.000741299	0
HDAC1	0.0430783	0.00940139	2909.83	4.58213	0.0246443	0.0615124	4.79646e-06	0.00103844	0
FHL2	0.0525264	0.0114745	2911.73	4.57766	0.0300274	0.0750253	4.89905e-06	0.00103844	0
RHOV	0.0593176	0.0130444	2912.58	4.54737	0.0337405	0.0848947	5.65372e-06	0.00116096	0
DUSP23	0.0661977	0.0147123	2905.71	4.49949	0.0373502	0.0950453	7.07918e-06	0.00140961	0
SH3BGRL3	0.0438145	0.00992141	2908.16	4.41616	0.0243608	0.0632682	1.04137e-05	0.0019551	0
UMAD1	0.0440511	0.0100173	2916.61	4.39749	0.0244094	0.0636929	1.13427e-05	0.00207035	0
C1orf106	0.0432403	0.0100172	2902.05	4.3166	0.0235987	0.0628819	1.63753e-05	0.00290817	0
U2SURP	0.0424755	0.00988867	2914.22	4.29537	0.023086	0.061865	1.80108e-05	0.00311444	0
ITPRIPL2	0.0441752	0.010397	2911.73	4.24883	0.0237889	0.0645615	2.21632e-05	0.00373421	0
ZCRB1	0.0410095	0.00966545	2917.97	4.2429	0.0220577	0.0599613	2.27523e-05	0.00373764	0
SCD5	0.0449941	0.0106611	2912.58	4.22041	0.0240901	0.0658982	2.51315e-05	0.00384045	0
SFTA2	-0.0503704	0.0119242	2902.62	-4.22422	-0.0737511	-0.0269897	2.4715e-05	0.00384045	0
PKM	0.0382995	0.00906854	2909.15	4.22333	0.0205181	0.0560809	2.48102e-05	0.00384045	0
PDLIM1	0.0429641	0.0102482	2912.78	4.19234	0.0228696	0.0630586	2.84315e-05	0.00424599	0
RALA	0.0400029	0.00956144	2917.59	4.18377	0.021255	0.0587507	2.95174e-05	0.0043102	0
CFL1	0.0319118	0.0076455	2903.97	4.17394	0.0169207	0.046903	3.08176e-05	0.00440223	0
F3	0.0667082	0.016021	2908.96	4.1638	0.0352946	0.0981218	3.22083e-05	0.00450299	0
MACC1	0.0488931	0.0117568	2915.72	4.15872	0.0258407	0.0719456	3.29274e-05	0.00450762	0
PDZK1IP1	0.0630884	0.0152158	2906.59	4.14626	0.0332536	0.0929231	3.47627e-05	0.00466175	0
ETHE1	0.0392996	0.00958174	2916.16	4.10151	0.0205119	0.0580873	4.21688e-05	0.00554182	0
ADAM9	0.0460742	0.0113042	2909.29	4.07584	0.0239091	0.0682392	4.7075e-05	0.00606529	0
SURF2	0.0388336	0.00957789	2917.75	4.0545	0.0200535	0.0576137	5.15548e-05	0.00651474	0
GPATCH4	0.0399487	0.00998363	2915.25	4.00142	0.020373	0.0595244	6.45298e-05	0.00800048	0
SSR4	-0.036792	0.00924808	2902.59	-3.97834	-0.0549255	-0.0186586	7.10937e-05	0.00849376	0
IPO9	0.0413967	0.0105732	2911.98	3.91525	0.020665	0.0621284	9.23827e-05	0.0106499	0
PTGES	0.0438805	0.0112022	2912.84	3.91714	0.0219155	0.0658455	9.16627e-05	0.0106499	0
TINAGL1	0.0429075	0.0110065	2912.77	3.89837	0.0213261	0.0644889	9.90265e-05	0.0109785	0
TMEM170A	0.0385636	0.00989981	2912.9	3.89539	0.0191523	0.057975	0.000100245	0.0109785	0
TMOD3	0.0405448	0.0105598	2913.01	3.83954	0.0198393	0.0612502	0.000125889	0.0135609	0
MRPS22	0.0376421	0.00986569	2917.12	3.81545	0.0182977	0.0569865	0.000138753	0.0145007	0
HAGH	0.0365168	0.00957198	2917.63	3.81496	0.0177482	0.0552853	0.000139027	0.0145007	0
C16orf89	-0.0496514	0.0130547	2898.16	-3.80332	-0.0752489	-0.0240538	0.000145716	0.014961	0
CXCL1	0.20073	0.0531196	2905.75	3.77882	0.0965737	0.304885	0.000160735	0.0162491	0
ERRFI1	0.0627782	0.0167604	2898.88	3.74562	0.0299146	0.0956418	0.000183453	0.0182647	0
XRN2	0.0376613	0.0100666	2914.2	3.7412	0.0179228	0.0573997	0.000186675	0.0183081	0
SPATS2L	0.0381303	0.0102287	2914.84	3.72778	0.0180741	0.0581865	0.000196846	0.0190217	0
AHNAK	0.046	0.0123819	2907.11	3.7151	0.0217218	0.0702781	0.000206947	0.019708	0
SFTA1P	-0.0465333	0.0126025	2908.3	-3.6924	-0.071244	-0.0218226	0.000226233	0.0209377	0
SLC22A31	-0.0404855	0.0109586	2913.71	-3.69439	-0.0619729	-0.018998	0.000224467	0.0209377	0
NDUFA6	0.033038	0.00896035	2913.95	3.68713	0.0154688	0.0506073	0.000230932	0.0210757	0
SURF6	0.0369887	0.0100589	2897.59	3.67721	0.0172654	0.056712	0.000240079	0.0216104	0
CST3	-0.0285391	0.00779289	2904.06	-3.6622	-0.0438193	-0.013259	0.000254519	0.0226006	0
REEP4	0.0359795	0.00988455	2915.26	3.63998	0.0165981	0.055361	0.000277398	0.0243038	0
EYA2	0.0405695	0.0111841	2916.86	3.62744	0.0186401	0.062499	0.000291151	0.025173	0
TUBB	0.0395982	0.0109346	2911.37	3.62136	0.0181578	0.0610386	0.000298061	0.0254358	0
PAFAH1B3	0.0347426	0.00960657	2917.87	3.61655	0.0159062	0.0535789	0.000303618	0.0255779	0
SELENBP1	-0.0351597	0.00975053	2901.73	-3.60593	-0.0542784	-0.016041	0.000316281	0.0260371	0
PTPN14	0.0370889	0.0102872	2888.69	3.60536	0.016918	0.0572598	0.000316994	0.0260371	0
MARCKS	0.0416969	0.0115771	2892.7	3.60168	0.0189967	0.064397	0.000321491	0.0260805	0
CTSB	0.0380323	0.010602	2909.15	3.58728	0.0172441	0.0588205	0.000339655	0.027218	0
GADD45A	0.0426814	0.0119258	2911.82	3.5789	0.0192974	0.0660653	0.000350677	0.0277626	0
LSM10	0.0327927	0.00919022	2913.51	3.56821	0.0147727	0.0508126	0.000365223	0.0282339	0
RNASE1	-0.076482	0.0214293	2897.67	-3.56904	-0.1185	-0.0344638	0.000364105	0.0282339	0
ISG15	0.0499289	0.014043	2917.12	3.55542	0.0223936	0.0774641	0.000383373	0.0290582	0
HLA-DMA	-0.0355621	0.0100048	2911.23	-3.55449	-0.0551793	-0.0159448	0.00038473	0.0290582	0
HS3ST1	0.0465579	0.0131415	2913.17	3.54282	0.0207904	0.0723255	0.000402084	0.0296865	0
PLP2	0.037547	0.0105977	2908.48	3.54294	0.0167673	0.0583267	0.00040191	0.0296865	0
CORO2A	0.0356324	0.0100672	2906.25	3.53947	0.0158929	0.0553719	0.00040722	0.0297316	0
AMOTL2	0.0377677	0.0107191	2914.2	3.52339	0.0167499	0.0587855	0.000432612	0.030928	0
FBP1	-0.040124	0.0113887	2910.49	-3.52315	-0.0624547	-0.0177933	0.000433021	0.030928	0
PPP1R12B	0.0384717	0.0109463	2915.05	3.51459	0.0170085	0.059935	0.000447148	0.0315187	0
CYTH2	0.0339742	0.00967272	2909.63	3.51237	0.0150081	0.0529403	0.000450884	0.0315187	0
TMSB10	0.041274	0.0117748	2902.4	3.50528	0.0181861	0.0643618	0.000463039	0.0320277	0
KRT18	0.0409831	0.0117025	2906.36	3.50207	0.018037	0.0639292	0.000468609	0.0320753	0
LGALS3BP	-0.0326728	0.00935291	2908.08	-3.49333	-0.0510118	-0.0143338	0.000484162	0.0323544	0
CEBPB	0.0359042	0.0102777	2899.22	3.4934	0.0157518	0.0560565	0.000484044	0.0323544	0
RPS8	0.0316663	0.00909696	2900.53	3.48097	0.0138291	0.0495034	0.000506971	0.0333131	0
CRABP2	0.0548707	0.0158248	2915.75	3.4674	0.0238419	0.0858996	0.000533126	0.0346849	0
G6PD	0.0333627	0.00966174	2917.76	3.45307	0.0144182	0.0523072	0.000562132	0.0358619	0
RND3	0.045914	0.0133188	2901.01	3.44731	0.0197988	0.0720292	0.000574249	0.0362826	0
MUC4	0.0534023	0.0155202	2905.78	3.44083	0.0229706	0.083834	0.000588116	0.0368049	0
ACTB	0.0390614	0.011373	2903.21	3.43457	0.0167614	0.0613613	0.000601816	0.0369583	0
OTUD6B-AS1	0.0335144	0.00975318	2915.82	3.43626	0.0143906	0.0526382	0.000598063	0.0369583	0
EFHD2	0.0352525	0.0102903	2909.9	3.42578	0.0150754	0.0554296	0.000621527	0.0374204	0
CX3CL1	0.0380806	0.0111222	2899.26	3.42385	0.0162725	0.0598887	0.000625976	0.0374204	0
KDM7A	0.0353597	0.0103477	2905.48	3.41715	0.0150701	0.0556493	0.000641506	0.0378628	0
SNW1	0.0328976	0.00963181	2903.29	3.41552	0.0140117	0.0517835	0.000645355	0.0378628	0
CTSE	-0.047771	0.0140843	2916.55	-3.39179	-0.0753872	-0.0201548	0.000703619	0.0409158	0
RHOC	0.0321584	0.00954703	2912.79	3.36842	0.0134388	0.050878	0.000765837	0.0441431	0
UQCRC1	0.0292975	0.00874237	2914.45	3.3512	0.0121556	0.0464393	0.000814865	0.0457648	0
NOP10	0.0312963	0.00933381	2911.93	3.353	0.0129947	0.0495978	0.000809621	0.0457648	0
MSH3	0.0336545	0.0100579	2910.64	3.34609	0.0139333	0.0533758	0.000830006	0.0458756	0
APMAP	0.0324628	0.0097025	2917.32	3.34581	0.0134383	0.0514872	0.000830801	0.0458756	0
ZC3H6	0.0351457	0.0105592	2917.19	3.32845	0.0144415	0.05585	0.000884161	0.0480151	0
TBRG4	0.0327653	0.00987022	2903.65	3.31961	0.013412	0.0521186	0.000912555	0.0491508	0
