## Supplementary Table 2 for "IPF AT2 cells are stuck in transition and biophysically dysfunctional"

### Sheet: Sheet 1
gene	Estimate	Std..Error	df	t.value	lower	upper	p_val_raw	p_val_adj	singular
KRT17	0.923867	0.0502975	2077.21	18.368	0.825228	1.02251	6.05324e-70	5.04416e-66	0
S100A2	0.69268	0.0504955	1952.51	13.7177	0.593649	0.79171	5.91357e-41	2.46389e-37	0
TNS4	0.221912	0.020782	2074.06	10.6781	0.181157	0.262668	6.0029e-26	1.6674e-22	0
CD24	0.307203	0.0289841	2077.18	10.599	0.250362	0.364044	1.33971e-25	2.79096e-22	0
KRT19	0.198018	0.0199761	2070.97	9.91277	0.158843	0.237194	1.16054e-22	1.93416e-19	0
PDZK1IP1	0.221503	0.0230532	2072.14	9.60835	0.176293	0.266713	2.04537e-21	2.84068e-18	0
PLAU	0.262567	0.0286396	2073.28	9.16799	0.206402	0.318733	1.12672e-19	1.34128e-16	0
S100A10	0.22958	0.0257245	2069.52	8.92455	0.179131	0.280028	9.62693e-19	1.00277e-15	0
SAA2-SAA4	0.606561	0.0724412	2050.23	8.37314	0.464495	0.748627	1.02504e-16	9.49069e-14	0
SH3BGRL3	0.124874	0.0154984	2077.94	8.0572	0.0944798	0.155268	1.30251e-15	1.08538e-12	0
PERP	0.111954	0.0142368	2077.83	7.86373	0.0840343	0.139874	5.94005e-15	4.49986e-12	0
GADD45A	0.141514	0.0180706	2076.56	7.83117	0.106076	0.176952	7.64521e-15	5.30896e-12	0
SAA1	0.665384	0.0917031	2060.45	7.25585	0.485543	0.845224	5.62581e-13	3.60615e-10	0
CXCL1	0.40324	0.058093	2075.7	6.94129	0.289313	0.517167	5.17563e-12	3.08061e-09	0
S100A16	0.104753	0.0151168	2055.66	6.92958	0.0751073	0.134399	5.62722e-12	3.12611e-09	0
DENND2C	0.15029	0.0219893	2072.35	6.83469	0.107166	0.193413	1.07698e-11	5.60902e-09	0
CTSB	0.104152	0.0154653	2077.96	6.73453	0.0738225	0.134481	2.12147e-11	1.03313e-08	0
WFDC21P	0.166747	0.0247859	2050.24	6.72751	0.118139	0.215355	2.23165e-11	1.03313e-08	0
TNC	0.210595	0.0315079	2074.07	6.68387	0.148804	0.272385	2.98137e-11	1.30757e-08	0
HEBP2	0.0882635	0.0133095	2010.09	6.63163	0.0621617	0.114365	4.25369e-11	1.7723e-08	0
BHLHE40	0.128387	0.0193884	2070.18	6.62187	0.0903645	0.16641	4.50597e-11	1.78801e-08	0
PHLDA2	0.110552	0.0170589	2067.09	6.48061	0.0770977	0.144006	1.13879e-10	4.14658e-08	0
MARCKS	0.115482	0.0178221	2076.8	6.47969	0.0805308	0.150433	1.1445e-10	4.14658e-08	0
GSTP1	0.116292	0.0179922	2071.46	6.46347	0.0810071	0.151576	1.2722e-10	4.4172e-08	0
DPYSL3	0.183016	0.0285645	2077.61	6.4071	0.126998	0.239034	1.82939e-10	6.09773e-08	0
MYL6	0.0923975	0.0145104	2055.78	6.36765	0.0639408	0.120854	2.36091e-10	7.56672e-08	0
NME1-NME2	0.0925448	0.014607	2053.19	6.33566	0.0638988	0.121191	2.89592e-10	8.93766e-08	0
AKR1C3	0.107036	0.017201	2061.82	6.22265	0.0733028	0.140769	5.90391e-10	1.75705e-07	0
ENSG00000256646	0.0872125	0.0140753	2035.16	6.19612	0.0596089	0.114816	6.98457e-10	2.00698e-07	0
CCL20	0.394366	0.0652961	2046	6.03965	0.266312	0.522419	1.8296e-09	5.08201e-07	0
CLTB	0.0883438	0.0146558	2024.29	6.02791	0.0596017	0.117086	1.9686e-09	5.29173e-07	0
SFTPB	-0.0989261	0.0164516	2034.55	-6.01314	-0.13119	-0.0666623	2.15133e-09	5.6022e-07	0
PLEC	0.0916194	0.0153437	2074.46	5.97113	0.0615286	0.12171	2.76476e-09	6.98143e-07	0
NDUFB9	0.07879	0.0132559	2077.31	5.94377	0.0527938	0.104786	3.25838e-09	7.9859e-07	0
SFN	0.117849	0.0200297	2065.65	5.88372	0.0785686	0.15713	4.66847e-09	1.1115e-06	0
HSPA8	0.0945471	0.0161444	2060.2	5.85635	0.0628861	0.126208	5.49366e-09	1.27163e-06	0
DUSP5	0.101374	0.0174666	2061.32	5.8039	0.0671203	0.135628	7.48365e-09	1.68544e-06	0
ENSG00000258210	0.0825746	0.0143078	2074.45	5.77129	0.0545154	0.110634	9.05029e-09	1.98463e-06	0
TSPO	0.0774068	0.0134514	2065.82	5.75455	0.0510271	0.103787	9.98447e-09	2.13335e-06	0
NEDD8-MDP1	0.0762397	0.0132591	2076.38	5.75	0.0502372	0.102242	1.02453e-08	2.13435e-06	0
KRT15	0.112897	0.0196634	2062.68	5.74149	0.074335	0.151459	1.07748e-08	2.13777e-06	0
MIR205HG	0.155958	0.0271599	2077.92	5.74223	0.102695	0.209222	1.07179e-08	2.13777e-06	0
JPT1	0.0763381	0.0134247	2077.09	5.68638	0.0500108	0.102665	1.48099e-08	2.87001e-06	0
UBC	0.0877408	0.0154635	2055.2	5.67406	0.057415	0.118067	1.59202e-08	3.01508e-06	0
CFL1	0.0765688	0.0135664	2074.57	5.644	0.0499636	0.103174	1.8894e-08	3.49875e-06	0
SMIM35	0.101962	0.0181067	2077.7	5.63118	0.066453	0.137471	2.03274e-08	3.68235e-06	0
ENSG00000279392	0.0788069	0.014162	2077.84	5.56469	0.0510338	0.10658	2.96562e-08	5.25797e-06	0
DSG2	0.0862687	0.0155502	2023.35	5.54777	0.0557727	0.116765	3.27318e-08	5.56641e-06	0
PSMB6	0.0752991	0.0135662	2074.18	5.5505	0.0486944	0.101904	3.21346e-08	5.56641e-06	0
MT-CO2	0.0959801	0.0173251	2060.31	5.53995	0.0620036	0.129957	3.41292e-08	5.68798e-06	0
RARRES1	0.190631	0.0346296	2077.98	5.50486	0.122719	0.258543	4.1514e-08	6.78306e-06	0
RNF150	0.117896	0.0215387	2074.29	5.47369	0.0756566	0.160136	4.94095e-08	7.91788e-06	0
GPX1	0.078719	0.014451	2076.65	5.4473	0.0503791	0.107059	5.71996e-08	8.99329e-06	0
LGALS3	0.0794925	0.0146053	2069.7	5.4427	0.0508498	0.108135	5.86997e-08	9.05823e-06	0
KRT8	0.0914719	0.0168507	2038.38	5.42836	0.0584255	0.124518	6.36493e-08	9.64345e-06	0
PSMA7	0.0753261	0.0139442	2074.64	5.40196	0.04798	0.102672	7.34764e-08	1.09336e-05	0
C9orf16	0.0693257	0.0128546	2070.88	5.39308	0.0441165	0.0945349	7.71615e-08	1.12805e-05	0
TXN	0.0813486	0.0151036	2062.5	5.38606	0.0517288	0.110968	8.02306e-08	1.15269e-05	0
HES4	0.0808084	0.0150742	2004.59	5.36069	0.0512455	0.110371	9.24543e-08	1.3058e-05	0
CCDC124	0.0731313	0.0137297	1976.29	5.32651	0.0462051	0.100057	1.11521e-07	1.54884e-05	0
RHOC	0.0740598	0.0141233	2062.67	5.2438	0.0463624	0.101757	1.73385e-07	2.36855e-05	0
OCIAD2	0.0810235	0.0155451	2056.7	5.21214	0.0505377	0.111509	2.05354e-07	2.76003e-05	0
EEF1A1P11	0.0829354	0.0159412	2063.84	5.20258	0.0516729	0.114198	2.15993e-07	2.85694e-05	0
DGKH	0.0943061	0.0181391	2029.54	5.19905	0.0587329	0.129879	2.20435e-07	2.87013e-05	0
PRXL2A	0.0658629	0.0127405	2007.66	5.16959	0.040877	0.0908488	2.5791e-07	3.28055e-05	0
GUK1	0.0700983	0.0135631	1994.36	5.1683	0.0434989	0.0966977	2.5983e-07	3.28055e-05	0
UBE2L6	0.0726381	0.014069	1975.08	5.16298	0.0450464	0.10023	2.67471e-07	3.32663e-05	0
MCF2L2	0.123592	0.0240596	2074.51	5.13691	0.0764086	0.170775	3.05417e-07	3.68847e-05	0
ENSG00000267740	0.0661193	0.012865	2075.68	5.13949	0.0408897	0.0913489	3.01303e-07	3.68847e-05	0
COX5B	0.0690674	0.0135087	2070.26	5.11282	0.0425754	0.0955594	3.46576e-07	4.12574e-05	0
CYBA	0.0781553	0.0153329	2077.88	5.09722	0.0480858	0.108225	3.75883e-07	4.4116e-05	0
PDLIM1	0.0674321	0.0133294	2049.84	5.05891	0.0412915	0.0935726	4.5923e-07	5.31495e-05	0
TMSB10	0.101982	0.0202065	2049.91	5.04697	0.0623542	0.141609	4.88467e-07	5.50054e-05	0
HSPB1P1	0.0971559	0.0193049	2037.11	5.0327	0.0592964	0.135015	5.26084e-07	5.84514e-05	0
UQCRH	0.0666819	0.0133576	2068.12	4.99207	0.0404863	0.0928776	6.47344e-07	7.09778e-05	0
ANAPC11	0.0691677	0.013868	2077.12	4.98756	0.041971	0.0963645	6.62212e-07	7.16651e-05	0
KLF4	0.0867616	0.0176023	2075.81	4.92899	0.0522416	0.121282	8.92058e-07	9.43267e-05	0
SYT8	0.0963728	0.0195541	2073.24	4.92852	0.0580251	0.134721	8.94253e-07	9.43267e-05	0
GPX1P1	0.0782796	0.0159122	2077.37	4.91947	0.0470741	0.109485	9.35991e-07	9.62916e-05	0
H3F3A	0.0698928	0.0142517	2070.42	4.90416	0.0419436	0.097842	1.01133e-06	0.000102773	0
MT1X	0.121145	0.0247652	2069.57	4.89177	0.0725782	0.169713	1.07642e-06	0.00010807	0
ENSG00000235979	0.098968	0.0203386	2039.88	4.86602	0.0590815	0.138855	1.22596e-06	0.000121618	0
RPL7P9	0.0900603	0.0185532	2051.44	4.85415	0.0536751	0.126445	1.30028e-06	0.000127474	0
CALM1	0.0698714	0.0144196	2077.95	4.84558	0.041593	0.0981498	1.35582e-06	0.000131372	0
TP53TG1	0.0654734	0.0135235	2052.77	4.84146	0.0389522	0.0919945	1.3851e-06	0.000131746	0
COX4I1	0.0669643	0.0138881	2061.65	4.82169	0.0397281	0.0942006	1.52754e-06	0.000143023	0
DYNLL1	0.0799184	0.0167327	2060.85	4.77618	0.0471036	0.112733	1.91244e-06	0.000170755	0
ATP6V1F	0.0660994	0.013831	2076.6	4.77907	0.0389753	0.0932235	1.88446e-06	0.000170755	0
IGFBP7	0.151606	0.0317389	2041.85	4.77668	0.0893623	0.21385	1.90898e-06	0.000170755	0
PCBD1	0.0663556	0.0138976	2076.94	4.77462	0.0391009	0.0936102	1.92619e-06	0.000170755	0
RPL9P9	0.0797993	0.0166944	2051.64	4.78001	0.0470596	0.112539	1.87735e-06	0.000170755	0
C15orf48	0.153853	0.0323592	2075.04	4.75454	0.0903932	0.217313	2.12567e-06	0.000186455	0
ATP5MC3	0.0679657	0.0143017	2076.5	4.75228	0.0399185	0.0960129	2.14919e-06	0.000186499	0
RPS2P55	0.0673563	0.0141796	2076.99	4.75022	0.0395486	0.095164	2.17094e-06	0.000186499	0
CD9	0.0652057	0.013765	2068.96	4.73706	0.0382109	0.0922004	2.3157e-06	0.000194916	0
RHOV	0.0790894	0.0168475	2037.37	4.69444	0.0460494	0.112129	2.85135e-06	0.000237603	0
MUC5B	0.167482	0.035727	2077.98	4.68783	0.0974177	0.237547	2.94032e-06	0.00023788	0
SIK1	0.0798341	0.0170188	2066.82	4.69095	0.0464584	0.11321	2.89732e-06	0.00023788	0
ANXA2	0.069946	0.0149169	2044.99	4.68906	0.0406922	0.0991999	2.92592e-06	0.00023788	0
PCDH7	0.112629	0.0240502	2077.75	4.6831	0.0654643	0.159794	3.00839e-06	0.000241047	0
BCAS2	0.0741764	0.0159728	2067.49	4.64392	0.042852	0.105501	3.63342e-06	0.000288355	0
RGS12	0.0654702	0.0141301	2070.38	4.63338	0.0377595	0.0931809	3.82111e-06	0.00030039	0
ARPC2	0.063029	0.0136252	1945.29	4.6259	0.0363074	0.0897505	3.97543e-06	0.0003096	0
IL32	0.095473	0.0206515	2036.95	4.62306	0.0549728	0.135973	4.0183e-06	0.000310042	0
TPM1	0.0879483	0.0190375	2071.04	4.61975	0.0506137	0.125283	4.07823e-06	0.000311779	0
RPS2P5	0.0790861	0.0171348	2040.11	4.61551	0.0454825	0.11269	4.16513e-06	0.000315528	0
NDFIP2	0.0826922	0.0179387	2046.59	4.60971	0.0475122	0.117872	4.28101e-06	0.000321385	0
TGM2	0.0979118	0.0213263	2068.21	4.59112	0.0560885	0.139735	4.67347e-06	0.000347714	0
NDUFAB1	0.0633307	0.0138166	2006.13	4.58366	0.0362343	0.0904271	4.8503e-06	0.000357677	0
GPCPD1	0.109116	0.0238664	2073.46	4.57197	0.0623117	0.155921	5.11638e-06	0.00037399	0
STOML2	0.060315	0.0132138	2014.88	4.56456	0.0344009	0.0862291	5.30728e-06	0.00038457	0
KRT7	0.0813128	0.017829	2032.06	4.5607	0.0463477	0.116278	5.40206e-06	0.000388064	0
TOLLIP	0.0708301	0.0155396	2026.69	4.55805	0.0403549	0.101305	5.47074e-06	0.000389638	0
BAG1	0.0641662	0.0141304	2068.81	4.54102	0.036455	0.0918774	5.92032e-06	0.000418085	0
HMGA1	0.0688217	0.0152526	2073.77	4.51211	0.0389096	0.0987338	6.77765e-06	0.000474607	0
HINT1	0.0619302	0.0137354	2052.07	4.5088	0.0349934	0.088867	6.88723e-06	0.000478261	0
ARF5	0.0586535	0.0130306	2077	4.50121	0.0330991	0.0842079	7.13066e-06	0.000491072	0
ENSG00000179101	0.0619302	0.0138244	2077.6	4.47977	0.0348191	0.0890414	7.87799e-06	0.000538093	0
NDUFS8	0.0648481	0.0145296	2065.34	4.46316	0.0363538	0.0933423	8.5108e-06	0.000568308	0
KDR	0.105719	0.0236927	2069.84	4.46208	0.0592546	0.152182	8.55239e-06	0.000568308	0
BTBD9	-0.0775058	0.017374	2075.09	-4.46102	-0.111578	-0.0434335	8.59316e-06	0.000568308	0
DDAH2	0.062618	0.0140333	2071.11	4.46209	0.035097	0.0901389	8.55191e-06	0.000568308	0
DUSP23	0.09161	0.020601	2064.3	4.44687	0.0512091	0.132011	9.1758e-06	0.000602062	0
LAMB3	0.0921709	0.0207372	2075.33	4.44472	0.0515031	0.132839	9.26463e-06	0.000603142	0
ITGB8	0.127343	0.0287452	2061.66	4.43005	0.0709702	0.183716	9.91449e-06	0.000637359	0
SOX9	0.0855666	0.0193179	2065.19	4.42941	0.0476821	0.123451	9.9432e-06	0.000637359	0
KRT18	0.0779578	0.0176096	2035.24	4.42701	0.0434231	0.112492	1.00608e-05	0.000639971	0
POMP	0.061876	0.014004	2072.12	4.41846	0.0344127	0.0893393	1.04535e-05	0.000658221	0
TMPRSS4	0.110164	0.0249388	2070.31	4.41738	0.0612566	0.159072	1.05056e-05	0.000658221	0
MECOM	-0.0676715	0.0153858	2042.01	-4.39831	-0.0978451	-0.037498	1.14711e-05	0.000709816	0
ITGA2	0.125131	0.0284534	2047.09	4.39774	0.06933	0.180931	1.14995e-05	0.000709816	0
EMILIN2	0.106932	0.0243652	2054.35	4.38872	0.059149	0.154715	1.198e-05	0.00073404	0
COMMD3	0.0637564	0.0145683	2038.73	4.37637	0.035186	0.0923267	1.26771e-05	0.00077108	0
PFN1	0.0648927	0.0148764	2057.6	4.36214	0.0357184	0.094067	1.35164e-05	0.000816177	0
RAC1	0.0577029	0.0132573	2076.49	4.35252	0.0317038	0.083702	1.41113e-05	0.000845966	0
CHCHD2	0.0590469	0.0135834	2068.77	4.34701	0.0324085	0.0856854	1.44699e-05	0.000851306	0
CREB5	0.110365	0.0253995	2062.51	4.34519	0.0605542	0.160177	1.45914e-05	0.000851306	0
SP1	0.13305	0.0306061	2041.31	4.34716	0.0730272	0.193072	1.4469e-05	0.000851306	0
RPL10A	0.0766514	0.0176413	2049.02	4.34499	0.0420546	0.111248	1.4609e-05	0.000851306	0
PDCD5	0.0618061	0.0143237	2031.86	4.31494	0.0337154	0.0898969	1.67306e-05	0.000968165	0
SPINT1	0.0597724	0.013866	2077.02	4.31072	0.0325797	0.086965	1.70332e-05	0.000972174	0
ENSG00000257520	-0.0671812	0.0155814	2076.12	-4.31164	-0.0977379	-0.0366244	1.69636e-05	0.000972174	0
CYP4Z2P	-0.0803698	0.0186637	2045.93	-4.30621	-0.116972	-0.0437679	1.73929e-05	0.000985955	0
PSMB1	0.0620919	0.014434	2071.28	4.30179	0.0337853	0.0903986	1.77302e-05	0.000998284	0
FXYD3	0.0677226	0.0157929	2071.31	4.28816	0.0367509	0.0986942	1.88432e-05	0.00105383	0
TSPAN1	0.0745669	0.0174103	2010.28	4.28292	0.0404228	0.108711	1.93148e-05	0.001073	0
ATP6V0B	0.0614712	0.0143976	2076.33	4.26955	0.033236	0.0897064	2.04693e-05	0.00112427	0
CKB	0.0695975	0.0163025	2078	4.26912	0.0376265	0.101568	2.05075e-05	0.00112427	0
RPL4P4	0.0633456	0.0148436	2067.67	4.26754	0.0342356	0.0924555	2.06567e-05	0.00112505	0
MDK	0.0764917	0.0179536	2075.91	4.26053	0.0412828	0.111701	2.13059e-05	0.00115287	0
MYADM	0.0681003	0.015996	2075.29	4.25733	0.0367304	0.0994702	2.16105e-05	0.00115436	0
PKM	0.0576343	0.0135848	2077.93	4.24257	0.0309931	0.0842754	2.30681e-05	0.00122437	0
S100A11	0.0716477	0.0168957	2061.81	4.24058	0.0385132	0.104782	2.32797e-05	0.00122778	0
DOCK8	0.163793	0.0387019	2067.31	4.23216	0.0878938	0.239691	2.41581e-05	0.0012661	0
CYP2B7P	-0.0820546	0.0194915	2030.64	-4.20975	-0.12028	-0.0438291	2.66802e-05	0.00138954	0
ELOB	0.0575723	0.0136939	2075.73	4.20424	0.0307172	0.0844275	2.73083e-05	0.00140919	0
PPP1CB	0.0788757	0.0188248	2076.31	4.18998	0.0419582	0.115793	2.90662e-05	0.00148594	0
HDGF	0.0553937	0.0132495	2028.06	4.18082	0.0294096	0.0813777	3.02818e-05	0.00153487	0
ENSG00000283098	-0.0776538	0.0186732	2071.21	-4.15857	-0.114274	-0.0410336	3.3331e-05	0.00167318	0
RPSA	0.0667049	0.0160668	2048.83	4.15171	0.0351958	0.0982139	3.43523e-05	0.00171412	0
SH3PXD2B	0.0915542	0.0221404	2077.24	4.13516	0.0481345	0.134974	3.68815e-05	0.00182937	0
CORO1C	0.0782428	0.018963	2024.27	4.12608	0.0410538	0.115432	3.83938e-05	0.00189311	0
CRB3	0.0529657	0.01287	2022.37	4.11542	0.0277257	0.0782056	4.01981e-05	0.00193625	0
EI24	0.0542843	0.0131863	2067.76	4.11673	0.0284246	0.0801441	3.99383e-05	0.00193625	0
HSP90B1	0.0641971	0.015591	2059.9	4.11759	0.0336214	0.0947728	3.97975e-05	0.00193625	0
SPATS2L	0.0839015	0.0203878	2077.87	4.11529	0.043919	0.123884	4.01789e-05	0.00193625	0
CDK14	-0.0851828	0.0207784	2062.61	-4.09959	-0.125932	-0.0444341	4.2992e-05	0.00204715	0
SMYD3	-0.0656415	0.0160071	2054.43	-4.10077	-0.0970333	-0.0342496	4.27815e-05	0.00204715	0
PPP1R11	0.0581413	0.0142465	1996.25	4.08111	0.0302018	0.0860808	4.65867e-05	0.00219326	0
ATP2A2	0.091243	0.0223737	2076.25	4.07813	0.0473657	0.13512	4.71122e-05	0.00220554	0
DAPP1	0.0767469	0.0188279	2077.32	4.07623	0.0398234	0.11367	4.74942e-05	0.002211	0
SEMA3A	0.0912324	0.0224459	1966.09	4.06454	0.0472121	0.135253	5.00217e-05	0.00230431	0
VTCN1	0.108703	0.0267484	2077.6	4.06392	0.0562468	0.16116	5.00516e-05	0.00230431	0
ENSG00000214784	0.058699	0.0144548	2031.41	4.06087	0.0303512	0.0870467	5.07461e-05	0.00232345	0
STON2	0.0671928	0.0165745	1939.52	4.05399	0.0346871	0.0996985	5.23418e-05	0.00238341	0
AES	0.0537479	0.0132719	2053.45	4.04976	0.0277201	0.0797756	5.31756e-05	0.00240822	0
FGFR3	0.0618549	0.0152925	2015.81	4.04479	0.0318641	0.0918457	5.43438e-05	0.00243866	0
TNFAIP3	0.0867062	0.0214391	2039.72	4.0443	0.0446613	0.128751	5.4433e-05	0.00243866	0
AQP3	0.0831863	0.0206882	2077.53	4.02096	0.0426146	0.123758	6.00312e-05	0.00267508	0
SPDYA	0.129395	0.0322311	2077.55	4.01461	0.0661866	0.192604	6.16588e-05	0.00273299	0
ERBB4	-0.0913266	0.0228541	2050.06	-3.99607	-0.136146	-0.0465069	6.66786e-05	0.00293985	0
PSME2	0.0637179	0.0159983	2077.98	3.98278	0.0323434	0.0950923	7.04585e-05	0.0030816	0
PROM2	0.0586353	0.0147224	1950.15	3.98272	0.0297619	0.0875087	7.06331e-05	0.0030816	0
TMEM51	0.0820434	0.0206353	2063.34	3.97587	0.0415751	0.122512	7.25375e-05	0.0031482	0
CXCL6	0.164455	0.0414124	2016.11	3.97115	0.0832394	0.245671	7.40356e-05	0.00319657	0
KYNU	0.152597	0.038604	2031.71	3.95289	0.0768898	0.228305	7.98543e-05	0.00343003	0
BIK	0.059674	0.0151089	2035.09	3.94961	0.0300436	0.0893045	8.09452e-05	0.00345906	0
NDUFB3	0.0554946	0.0140674	2064.6	3.94492	0.0279069	0.0830823	8.24937e-05	0.00347895	0
TSHZ2	0.0904358	0.0229278	2077.94	3.94437	0.0454719	0.1354	8.26632e-05	0.00347895	0
PSMB8	0.0526666	0.0133468	2071.72	3.94602	0.0264921	0.0788412	8.21098e-05	0.00347895	0
LIMCH1	-0.0745282	0.0189219	2046.06	-3.93872	-0.111636	-0.0374199	8.46625e-05	0.00354519	0
KIF1C	0.0536724	0.0136384	2073.4	3.93539	0.0269261	0.0804187	8.5797e-05	0.00355695	0
ITGA9	-0.0940415	0.0238936	2058.65	-3.93585	-0.1409	-0.0471834	8.56569e-05	0.00355695	0
ACTN4	0.0615141	0.0157122	2061.61	3.91507	0.0307008	0.0923275	9.33161e-05	0.00384952	0
CBLC	0.0655481	0.0167778	2039.19	3.90683	0.0326446	0.0984515	9.6563e-05	0.00396384	0
COX8A	0.0505333	0.0129463	2055.31	3.90329	0.025144	0.0759225	9.79494e-05	0.00400104	0
MRPL51	0.0559036	0.014332	2076.23	3.90062	0.0277971	0.0840101	9.89974e-05	0.00400459	0
AKR1C1	0.0969243	0.0248418	2020.51	3.90167	0.0482062	0.145642	9.8658e-05	0.00400459	0
STRAP	0.0578613	0.0148389	2056.36	3.89931	0.0287605	0.086962	9.95627e-05	0.004008	0
SERPINB1	0.0625157	0.0161071	2076.1	3.88125	0.0309279	0.0941034	0.000107163	0.00407945	0
ATP5PB	0.0507653	0.0130775	2074.61	3.88189	0.025119	0.0764117	0.000106888	0.00407945	0
SDHB	0.0577977	0.0148917	2060.53	3.8812	0.0285933	0.087002	0.000107212	0.00407945	0
CHMP2A	0.0539572	0.0138729	2004.92	3.88941	0.0267505	0.0811639	0.000103763	0.00407945	0
ST14	0.065909	0.0169749	2073.59	3.88273	0.0326194	0.0991987	0.000106523	0.00407945	0
UTRN	-0.0584397	0.0150342	2066.84	-3.88711	-0.0879235	-0.0289559	0.000104642	0.00407945	0
TAGLN2	0.0556635	0.0143071	2055.97	3.89064	0.0276057	0.0837214	0.000103162	0.00407945	0
AKAP13	-0.0639315	0.0164503	2066.42	-3.88636	-0.0961923	-0.0316707	0.000104967	0.00407945	0
ATP5MD	0.055007	0.0141626	2071.99	3.88396	0.0272326	0.0827814	0.00010599	0.00407945	0
TACSTD2	0.0683009	0.017559	2048.99	3.88979	0.0338655	0.102736	0.000103531	0.00407945	0
DPYD	-0.065154	0.0167459	2069.43	-3.89074	-0.0979946	-0.0323134	0.000103097	0.00407945	0
ROS1	-0.0929583	0.0240305	2072	-3.86835	-0.140085	-0.0458318	0.000112959	0.00425922	0
PRSS23	0.0967143	0.0249946	2039.15	3.86941	0.0476968	0.145732	0.000112524	0.00425922	0
ENSG00000241014	0.0550176	0.0142679	2077.23	3.85603	0.0270367	0.0829986	0.00011875	0.00445739	0
SUB1	0.0518813	0.0134795	2077.24	3.8489	0.0254465	0.0783162	0.000122236	0.00456769	0
TPM4	0.0888444	0.023091	2077.91	3.84757	0.0435604	0.134128	0.000122892	0.00457171	0
NNMT	0.0921891	0.0240401	2077.8	3.83481	0.0450439	0.139334	0.000129404	0.00479256	0
CYCS	0.0569497	0.014873	2066.05	3.82906	0.027782	0.0861174	0.000132465	0.00486412	0
NAP1L4	0.0544854	0.0142545	2059.96	3.82233	0.0265307	0.0824401	0.000136119	0.0049749	0
DPYSL2	-0.0659037	0.0172514	2076.64	-3.82018	-0.0997356	-0.0320718	0.000137268	0.00498931	0
UBE2H	0.0654365	0.0171325	2060.94	3.81944	0.0318377	0.0990352	0.00013771	0.00498931	0
HS3ST1	0.083292	0.0218246	2054.83	3.81642	0.0404913	0.126093	0.000139406	0.00502889	0
SLC25A5	0.0596139	0.0156553	2044.08	3.80791	0.0289119	0.0903159	0.000144277	0.00518216	0
EEF1A1P13	0.0673737	0.0177109	2060.81	3.80408	0.0326406	0.102107	0.000146479	0.00523867	0
EEF1A1	0.0605774	0.0159532	2039.25	3.7972	0.0292911	0.0918636	0.000150619	0.00536372	0
PRSS22	0.0591863	0.0156235	2029.86	3.78829	0.0285466	0.0898261	0.000156104	0.00553537	0
GNA15	0.0577468	0.0152795	2070.24	3.77936	0.027782	0.0877116	0.000161678	0.00570874	0
MXD1	0.0724336	0.0192014	2069.04	3.77232	0.0347776	0.11009	0.000166283	0.00584657	0
NDUFC2-KCTD14	0.051318	0.0136144	2077.32	3.7694	0.0246187	0.0780172	0.000168208	0.0058894	0
RPS27A	0.0644988	0.0171254	2041	3.76627	0.0309138	0.0980838	0.000170393	0.00594094	0
EIF3K	0.0500637	0.0133079	2075.78	3.76194	0.0239654	0.076162	0.000173273	0.0060162	0
RAB34	0.0497389	0.0132644	1959.68	3.74981	0.0237251	0.0757527	0.000182103	0.00629025	0
HNRNPA3	0.049045	0.0130827	2010.79	3.74883	0.0233879	0.0747022	0.000182676	0.00629025	0
ANK3	-0.0571125	0.0152438	2063.43	-3.74661	-0.0870073	-0.0272177	0.00018416	0.00631526	0
MIR31HG	0.0741667	0.0198208	2076.6	3.74186	0.035296	0.113037	0.000187622	0.00640761	0
PMEPA1	0.061943	0.0165717	2073.08	3.73787	0.029444	0.094442	0.000190611	0.00646238	0
BRMS1	0.0498878	0.0133464	1990.56	3.73793	0.0237135	0.0760622	0.000190777	0.00646238	0
SERINC2	0.0558237	0.0149786	2047.44	3.7269	0.0264488	0.0851985	0.00019911	0.00671733	0
MAGI3	-0.0782318	0.0210697	2054.94	-3.71301	-0.119552	-0.0369117	0.000210266	0.00700858	0
CLMN	0.0622529	0.0167651	2030.29	3.71325	0.0293744	0.0951314	0.000210132	0.00700858	0
SS18L1	0.066312	0.0178694	1972.06	3.71093	0.0312672	0.101357	0.000212222	0.00704562	0
NRP2	0.0815187	0.021983	2075.63	3.70826	0.0384077	0.12463	0.000214163	0.00705383	0
FAM102A	0.0635364	0.0171302	2052.46	3.70902	0.029942	0.0971308	0.000213586	0.00705383	0
TMEM219	0.0502973	0.0135783	2077.02	3.70424	0.0236688	0.0769258	0.000217563	0.00710961	0
ENDOV	0.0574298	0.0154984	1943.85	3.70553	0.0270346	0.087825	0.000216843	0.00710961	0
C8orf34	-0.0983038	0.0266117	2076.27	-3.694	-0.150492	-0.0461153	0.000226458	0.00737137	0
EPHA2	0.0654089	0.0177225	2071.57	3.69073	0.0306531	0.100165	0.000229388	0.00743772	0
EDN1	0.0895718	0.0242856	2065.47	3.68826	0.041945	0.137199	0.000231622	0.00745215	0
CLTA	0.0467781	0.0126812	2078	3.68877	0.0219089	0.0716473	0.000231126	0.00745215	0
DSP	0.0632693	0.0171675	2069.92	3.68541	0.029602	0.0969367	0.0002342	0.00750524	0
EHF	0.0717285	0.0194672	2030.46	3.68459	0.0335508	0.109906	0.000235074	0.00750524	0
AKR1C2	0.0873678	0.0237704	2013.83	3.67548	0.0407506	0.133985	0.000243609	0.00774807	0
SNRPF	0.0494688	0.0134648	2067.58	3.67394	0.0230629	0.0758747	0.00024491	0.00775982	0
IRAK3	0.0799422	0.0217693	2053.21	3.67224	0.0372499	0.122634	0.000246585	0.00778329	0
ISOC2	0.046934	0.0128224	2012.41	3.66032	0.0217875	0.0720805	0.000258391	0.00806244	0
ADGRF5	-0.0630288	0.0172217	2077.33	-3.65985	-0.0968023	-0.0292553	0.000258654	0.00806244	0
H3F3B	0.0526627	0.0143917	2066.8	3.65924	0.024439	0.0808864	0.000259298	0.00806244	0
GPHN	-0.0565567	0.0154541	2069.56	-3.65965	-0.086864	-0.0262494	0.000258882	0.00806244	0
VRK3	0.0575896	0.0157501	1968.3	3.65647	0.026701	0.0884781	0.000262429	0.00809933	0
FARP1	-0.060847	0.0166394	2075.57	-3.65682	-0.0934786	-0.0282155	0.000261723	0.00809933	0
TUBB6	0.0565133	0.0156206	2052.86	3.61787	0.0258794	0.0871473	0.00030422	0.00935448	0
TBCB	0.0482796	0.0133517	2017.83	3.61599	0.022095	0.0744642	0.000306549	0.00937797	0
CDC42EP4	0.077982	0.0216698	2071.62	3.59865	0.0354852	0.120479	0.000327381	0.0098843	0
TUBB	0.0593674	0.0164892	2037.65	3.60039	0.0270301	0.0917048	0.000325333	0.0098843	0
MICAL3	0.060915	0.0169228	2048.97	3.59959	0.0277274	0.0941026	0.000326292	0.0098843	0
OAZ1	0.0510576	0.0142	2052.45	3.59561	0.0232097	0.0789054	0.000331274	0.00996572	0
UBXN1	0.0466079	0.0129763	2072.21	3.59178	0.02116	0.0720558	0.000336081	0.010074	0
PSMB9	0.0613989	0.0171023	2074.59	3.59009	0.0278594	0.0949384	0.000338236	0.0101022	0
TGIF1	0.0607181	0.0169261	2077.42	3.58725	0.0275243	0.093912	0.000341907	0.0101754	0
VAMP8	0.0533932	0.0149375	2071.28	3.57445	0.0240992	0.0826872	0.000358994	0.0106459	0
NFKBIA	0.0672127	0.0188334	2047.6	3.5688	0.030278	0.104147	0.000366877	0.0108028	0
MBNL1	-0.0714451	0.0200168	2061.62	-3.56925	-0.1107	-0.0321898	0.000366187	0.0108028	0
TNIK	-0.0962222	0.0269909	2077.98	-3.56498	-0.149154	-0.0432901	0.0003721	0.010918	0
GAPDH	0.044484	0.0124879	2048.17	3.56218	0.0199938	0.0689743	0.000376191	0.0109993	0
ADD3	0.0602659	0.0169679	2013.58	3.55176	0.0269894	0.0935424	0.000391458	0.0113265	0
HSBP1	0.0502816	0.0141522	2075.21	3.55292	0.0225276	0.0780356	0.000389491	0.0113265	0
ARHGEF38	-0.0610691	0.0171933	2052.18	-3.55192	-0.0947873	-0.027351	0.000391063	0.0113265	0
RASGEF1B	0.0661224	0.018681	2077.08	3.53956	0.029487	0.102758	0.000409615	0.0118108	0
YBX1	0.0505111	0.0143084	2077.92	3.53018	0.0224508	0.0785713	0.00042432	0.0121926	0
ENSG00000233045	0.057818	0.0164065	2042.36	3.5241	0.0256428	0.0899932	0.000434277	0.0123933	0
ENSG00000256028	0.046731	0.0132699	2075.52	3.52157	0.0207072	0.0727548	0.000438261	0.0124643	0
F3	0.0828099	0.0235948	2033.12	3.50967	0.0365375	0.129082	0.000458419	0.0129509	0
C19orf24	0.0496852	0.0141568	2033.64	3.50964	0.0219219	0.0774486	0.000458481	0.0129509	0
GNB2	0.0484156	0.013805	2077.97	3.5071	0.0213425	0.0754887	0.000462636	0.0130242	0
NTPCR	0.0488023	0.0139715	2040.66	3.49299	0.0214024	0.0762022	0.000487818	0.0136868	0
BAP1	0.0550049	0.0157669	1981.64	3.48864	0.0240835	0.0859263	0.000496092	0.0138723	0
NCOA2	-0.0558518	0.0160631	2077.79	-3.47701	-0.0873533	-0.0243502	0.000517455	0.0144212	0
COL4A5	0.0634737	0.0182641	2059.1	3.47532	0.0276556	0.0992918	0.000520808	0.0144663	0
LSM3	0.0516631	0.0148723	2077.15	3.47377	0.0224968	0.0808293	0.000523717	0.0144988	0
HDAC2	0.0505078	0.0145483	2026.94	3.47172	0.0219766	0.0790391	0.000527963	0.0145679	0
PDE4D	-0.0700159	0.0201843	2047.2	-3.46883	-0.1096	-0.030432	0.000533535	0.0146731	0
BST2	0.0673596	0.0194702	2069.38	3.45963	0.0291764	0.105543	0.000551884	0.0150529	0
MBIP	-0.0606624	0.0175385	2078	-3.45882	-0.0950572	-0.0262677	0.000553474	0.0150529	0
EEF1G	0.053073	0.0153463	2049.82	3.45836	0.0229771	0.083169	0.000554572	0.0150529	0
ENSG00000284292	0.0486549	0.0141018	2059.62	3.45027	0.0209997	0.0763101	0.000571312	0.0154569	0
TMBIM1	0.0497567	0.0144431	1968.75	3.44502	0.0214314	0.078082	0.000582984	0.0157217	0
PRDX5	0.0526496	0.0152898	2060.71	3.44345	0.0226645	0.0826346	0.000585824	0.0157473	0
NAV2	-0.0573117	0.0166803	2062.51	-3.4359	-0.0900236	-0.0245998	0.000602279	0.0161376	0
ACTG1	0.0551472	0.016064	2052.83	3.43296	0.0236437	0.0866507	0.000608864	0.0162617	0
ZNF428	0.0459374	0.0133993	2073.99	3.42835	0.01966	0.0722147	0.000619121	0.0164829	0
RPS4Y1	0.0585564	0.0171228	2046.5	3.4198	0.0249765	0.0921362	0.000638968	0.0169571	0
CSTB	0.0504967	0.0147909	2067.89	3.41404	0.0214901	0.0795034	0.00065242	0.0172591	0
ATP8A1	-0.0779711	0.0228876	2049.19	-3.4067	-0.122857	-0.0330858	0.000670235	0.0175714	0
ENSG00000172974	0.0438867	0.012886	2026.04	3.40577	0.0186155	0.0691578	0.000672659	0.0175714	0
FKBP1C	0.0476326	0.0139859	2070.96	3.40576	0.0202047	0.0750605	0.000672401	0.0175714	0
ENSG00000264545	0.0605224	0.0177658	2077.99	3.40669	0.0256819	0.095363	0.000670081	0.0175714	0
DLC1	-0.0854526	0.0251037	2062.74	-3.40398	-0.134684	-0.0362213	0.000676818	0.0176248	0
S100A9	0.12723	0.0373961	2077.56	3.40223	0.0538924	0.200568	0.000681054	0.0176798	0
NDUFS5	0.0482349	0.0141825	2066.48	3.40101	0.0204213	0.0760484	0.000684152	0.0177051	0
YWHAB	0.0465029	0.0136944	2076.74	3.39577	0.0196468	0.073359	0.000697247	0.0179881	0
MALAT1	-0.0542365	0.0159888	2047.59	-3.39216	-0.0855924	-0.0228805	0.00070662	0.0181177	0
TANC1	-0.0536249	0.0158312	2077.64	-3.38728	-0.0846716	-0.0225781	0.000719041	0.0183797	0
RARRES3	0.0717583	0.0212041	2077.12	3.38418	0.0301749	0.113342	0.000727174	0.0184181	0
CXCL8	0.217733	0.0643268	2037.21	3.38479	0.0915796	0.343886	0.000725831	0.0184181	0
FDX1	0.0514394	0.0152045	2076.62	3.38316	0.0216217	0.0812571	0.000729865	0.0184302	0
NEDD4L	-0.0519918	0.0153879	2042.1	-3.37874	-0.0821694	-0.0218142	0.000741855	0.0186764	0
ATP5F1D	0.043381	0.0128437	2058.95	3.37761	0.018193	0.0685691	0.000744798	0.018694	0
PPDPF	0.0562238	0.0166715	2040.57	3.37244	0.0235288	0.0889188	0.000758956	0.0189921	0
LIMD1	-0.0607525	0.0180349	2077.24	-3.3686	-0.096121	-0.0253841	0.000769299	0.019174	0
MACROD2	-0.141637	0.042052	2040.79	-3.36814	-0.224106	-0.0591678	0.000770826	0.019174	0
NPNT	-0.0678163	0.0201839	2058.21	-3.35991	-0.107399	-0.0282332	0.000793902	0.0196892	0
C16orf89	-0.065853	0.019607	2067.92	-3.35865	-0.104304	-0.0274016	0.000797441	0.0197183	0
UFD1	0.0486585	0.0144971	1863.24	3.35643	0.0202262	0.0770907	0.000805425	0.0198568	0
MARCKSL1	0.047971	0.014321	2077.8	3.34969	0.019886	0.0760561	0.000823478	0.020242	0
SLC25A6	0.0489585	0.0146387	2064.79	3.34447	0.0202504	0.0776666	0.000839154	0.0205667	0
PHKB	-0.0526796	0.0157587	2078	-3.34288	-0.0835842	-0.0217751	0.000843837	0.0206208	0
CUEDC1	0.0504603	0.0151012	2078	3.34147	0.0208451	0.0800754	0.000848129	0.0206331	0
CRIP1	0.0860245	0.0257534	2058.36	3.34032	0.0355191	0.13653	0.000851767	0.0206331	0
RPL5P34	0.0465908	0.0139463	2077.98	3.34073	0.0192407	0.0739409	0.000850358	0.0206331	0
SEC61B	0.0434667	0.0130162	2065.67	3.33942	0.0179404	0.068993	0.000854461	0.0206383	0
AGR2	0.0823732	0.0247439	2069.51	3.32903	0.0338477	0.130899	0.000886761	0.0212951	0
MEA1	0.0454901	0.013661	2020.77	3.32993	0.0186991	0.0722812	0.000884293	0.0212951	0
CLSTN1	0.0503278	0.0151275	2053.56	3.32691	0.020661	0.0799945	0.000893618	0.0213981	0
RPS7	0.0527255	0.0158535	2042.33	3.32579	0.0216347	0.0838162	0.00089729	0.0214244	0
KIAA1328	-0.0568296	0.0170939	2069.45	-3.32456	-0.0903525	-0.0233066	0.000901034	0.0214523	0
CX3CL1	0.0568723	0.0171649	2077.88	3.31329	0.0232101	0.0905346	0.000937879	0.0222027	0
ECE1	0.0592159	0.0178693	2077.96	3.31384	0.0241724	0.0942595	0.000936029	0.0222027	0
CEBPB	0.0457776	0.0138273	2077.98	3.31068	0.0186609	0.0728944	0.000946624	0.0223462	0
ATP11A	-0.063291	0.0191596	2077.76	-3.30336	-0.100865	-0.0257171	0.000971538	0.0228419	0
MTSS1	0.0692014	0.0209558	2015.71	3.30226	0.0281042	0.110299	0.000975845	0.0228419	0
CRIP2	0.0476378	0.0144236	2077.91	3.30278	0.0193517	0.075924	0.000973551	0.0228419	0
GAS7	0.0564038	0.0171106	2067.13	3.29642	0.022848	0.0899597	0.00099582	0.0230505	0
ITPKC	0.0792687	0.0240384	2063.03	3.29759	0.0321267	0.126411	0.000991738	0.0230505	0
SH3PXD2A	0.0559095	0.0169506	2075.62	3.29837	0.0226675	0.0891515	0.00098889	0.0230505	0
RACK1	0.0503195	0.0152627	2058.5	3.29689	0.0203875	0.0802514	0.000994234	0.0230505	0
CYC1	0.047315	0.0143714	2035.3	3.29229	0.0191307	0.0754993	0.00101075	0.0232668	0
CHCHD10	0.0456767	0.0138715	2077.19	3.29285	0.0184733	0.0728801	0.0010084	0.0232668	0
SCNN1B	-0.051979	0.0158094	2063.9	-3.28785	-0.082983	-0.0209749	0.00102651	0.0235645	0
SLC25A3	0.0437208	0.0133325	2031.19	3.27926	0.017574	0.0698676	0.00105836	0.024229	0
HLA-C	0.053364	0.016281	2071.34	3.27769	0.0214352	0.0852928	0.00106391	0.0242892	0
PRMT8	-0.0684284	0.0209493	2076.23	-3.26639	-0.109512	-0.0273447	0.00110703	0.0251289	0
EPS8L1	0.053253	0.0163008	2058.05	3.2669	0.0212853	0.0852207	0.00110518	0.0251289	0
ENSG00000235419	0.04425	0.0135491	1980	3.26592	0.0176782	0.0708219	0.00110974	0.0251289	0
ZBTB16	-0.0599476	0.0183831	2058.13	-3.26102	-0.095999	-0.0238962	0.00112827	0.0254793	0
PITPNM2	-0.0560731	0.0172287	2078	-3.25462	-0.0898605	-0.0222857	0.00115366	0.0259823	0
ITM2B	0.0452743	0.013933	2066.8	3.24943	0.0179501	0.0725984	0.00117492	0.0262483	0
C5orf38	0.0458868	0.0141204	2035.72	3.24969	0.018195	0.0735787	0.00117414	0.0262483	0
SNX25	-0.0578539	0.0178108	2072.09	-3.24825	-0.0927829	-0.022925	0.00117974	0.0262856	0
EEF1A1P5	0.0635204	0.0195844	2046.64	3.24342	0.025113	0.101928	0.00120005	0.0266666	0
LMNA	0.0597236	0.0184235	2070.45	3.24171	0.0235931	0.0958541	0.00120701	0.0267501	0
RPL4	0.0472111	0.0145792	2058.73	3.23824	0.0186195	0.0758026	0.00122181	0.0270063	0
ENSG00000248515	0.0453573	0.0140179	2077.56	3.23567	0.0178667	0.0728479	0.00123265	0.0271738	0
CHCHD3	0.0407051	0.0125845	2066.38	3.23454	0.0160255	0.0653847	0.00123761	0.0272112	0
REXO2	0.0458501	0.0141958	2072.27	3.22984	0.0180106	0.0736895	0.00125797	0.0275538	0
SHROOM3	-0.0610814	0.0189176	2060.22	-3.22881	-0.0981811	-0.0239817	0.00126262	0.0275538	0
CETN2	0.0506234	0.0156862	2063.69	3.22726	0.019861	0.0813858	0.00126939	0.0275538	0
H2AFZ	0.0623167	0.0193098	2055.08	3.2272	0.0244479	0.100185	0.00126973	0.0275538	0
ENSG00000261553	0.109731	0.034091	2065.21	3.21877	0.0428749	0.176588	0.00130736	0.0282967	0
GPC1	0.0460571	0.0143138	2013.37	3.21766	0.0179856	0.0741286	0.00131292	0.0283435	0
KCNN4	0.0577791	0.01797	2057.85	3.21532	0.0225379	0.0930203	0.0013232	0.0284916	0
AQP4-AS1	0.117306	0.036528	2074.64	3.2114	0.0456707	0.188942	0.00134111	0.0288029	0
SIK1B	0.055247	0.0172264	2076.29	3.20711	0.0214641	0.0890298	0.00136116	0.0290835	0
SAT1	0.0487352	0.0151994	2066.37	3.20639	0.0189275	0.078543	0.00136466	0.0290837	0
CAST	0.0449938	0.0140629	2074.47	3.19947	0.017415	0.0725726	0.00139757	0.029709	0
CUX1	-0.042455	0.0133102	2062.85	-3.18967	-0.0685578	-0.0163523	0.00144574	0.0306549	0
OPHN1	-0.0551711	0.0173041	2076.77	-3.18832	-0.0891063	-0.0212358	0.00145233	0.0307163	0
RPL7A	0.0501119	0.0157223	2049.06	3.18731	0.0192785	0.0809454	0.00145767	0.0307513	0
IPMK	0.0637047	0.0200036	2077.92	3.18466	0.0244755	0.102934	0.00147072	0.0309482	0
GALNT6	0.0531236	0.0166933	1988.62	3.18234	0.0203855	0.0858617	0.00148346	0.0310595	0
HNRNPDL	0.0392157	0.0123219	2075.58	3.18259	0.015051	0.0633803	0.00148124	0.0310595	0
EHD1	0.0587435	0.018485	2077.8	3.1779	0.0224924	0.0949947	0.00150529	0.0314375	0
HADHA	0.0451069	0.0142236	2042.01	3.17126	0.0172125	0.0730012	0.0015403	0.0320882	0
SIAH2	0.0548451	0.0173178	2066.17	3.16697	0.0208829	0.0888073	0.00156283	0.0324764	0
NFE2L3	0.0797953	0.0252573	2059.9	3.1593	0.0302629	0.129328	0.00160442	0.0330932	0
YIPF3	0.0422704	0.0133779	2063.83	3.15971	0.0160347	0.068506	0.00160217	0.0330932	0
RPL15P3	0.047255	0.014952	2027.8	3.16046	0.0179322	0.0765778	0.00159847	0.0330932	0
PIN1	0.0395362	0.012524	1905.02	3.15683	0.014974	0.0640984	0.0016199	0.0331571	0
MZT2A	0.0428616	0.0135784	2060.77	3.15659	0.0162327	0.0694905	0.00161931	0.0331571	0
AURKAIP1	0.0415884	0.0131783	2068.68	3.15583	0.0157444	0.0674325	0.00162343	0.0331571	0
COX5A	0.0439669	0.0139292	2019.76	3.15646	0.0166499	0.0712839	0.00162051	0.0331571	0
TMEM165	0.0500942	0.0158798	2042.59	3.1546	0.018952	0.0812365	0.00163059	0.0332217	0
LITAF	0.0481393	0.0152816	2076.42	3.15015	0.0181705	0.0781082	0.00165508	0.0336386	0
ID3	0.0629174	0.019983	2074.2	3.14855	0.0237286	0.102106	0.00166419	0.0336596	0
RAN	0.0492392	0.0156357	2059.89	3.14915	0.0185758	0.0799026	0.00166092	0.0336596	0
LYPLA2	0.0443229	0.0140854	2008.68	3.14673	0.0166994	0.0719463	0.00167527	0.0338016	0
GDI2	0.043465	0.0138545	2071.31	3.13725	0.0162948	0.0706352	0.00172941	0.0348096	0
CXCL3	0.105844	0.0337552	2068.89	3.13564	0.0396465	0.172042	0.00173889	0.034916	0
ACOXL	-0.0739541	0.0235904	2045.66	-3.13492	-0.120218	-0.0276903	0.00174341	0.0349227	0
RPL18A	0.0539288	0.0172368	2044.52	3.12869	0.0201252	0.0877324	0.00178063	0.0352987	0
PFDN2	0.0442013	0.0141236	2064.76	3.1296	0.0165033	0.0718993	0.00177492	0.0352987	0
HLCS	-0.0493059	0.0157595	2074.03	-3.12864	-0.0802121	-0.0183998	0.00178057	0.0352987	0
NDUFV2	0.0409989	0.0131037	2077.93	3.12881	0.0153012	0.0666966	0.00177948	0.0352987	0
GADD45GIP1	0.0422603	0.0135186	2072.31	3.12609	0.0157489	0.0687718	0.00179607	0.0352987	0
LAMTOR4	0.0429511	0.0137389	2077.23	3.12623	0.0160076	0.0698946	0.00179511	0.0352987	0
TMSB4X	0.0726634	0.0232415	1989.22	3.12645	0.0270832	0.118244	0.00179487	0.0352987	0
MTCO1P12	0.0587087	0.0187686	2042.06	3.12802	0.021901	0.0955163	0.00178469	0.0352987	0
BASP1	0.0506345	0.0162028	2011.57	3.12504	0.0188584	0.0824105	0.00180315	0.0353545	0
FHL2	0.0543027	0.0173848	2076.97	3.12357	0.0202092	0.0883963	0.00181138	0.0354325	0
MBP	0.0489594	0.0156801	2066.76	3.1224	0.018209	0.0797098	0.00181869	0.0354922	0
YIPF6	0.0446674	0.0143193	1972.98	3.11939	0.0165849	0.0727498	0.00183846	0.0357941	0
SRPX2	0.0541668	0.0173757	2058.7	3.11738	0.020091	0.0882426	0.00184984	0.0359318	0
HMGCS1	0.0764951	0.0245689	2060.62	3.11349	0.0283126	0.124678	0.00187431	0.0363223	0
ARPC4	0.0449402	0.0144552	2067.31	3.10892	0.0165919	0.0732885	0.00190328	0.0367982	0
SLC25A4	0.0431198	0.0138868	1965.65	3.1051	0.0158855	0.0703542	0.00192927	0.0372143	0
RPL13A	0.0577644	0.0186235	2042.68	3.10169	0.0212413	0.0942874	0.00195051	0.0374506	0
SPINT2	0.0401479	0.0129433	2077.79	3.10183	0.0147647	0.065531	0.0019491	0.0374506	0
SFTA1P	-0.0574895	0.0185437	2059.5	-3.10022	-0.0938558	-0.0211232	0.00195992	0.0375449	0
EIF1	0.0443166	0.0143055	2053.26	3.09786	0.0162617	0.0723715	0.00197561	0.0377344	0
FOSL1	0.0691779	0.0223343	2043.93	3.09739	0.0253776	0.112978	0.00197887	0.0377344	0
ENSG00000262302	0.042041	0.0135865	2030.24	3.09433	0.0153961	0.0686858	0.00199949	0.0380406	0
PTPRD	-0.0916708	0.0296942	2059.38	-3.08716	-0.149905	-0.0334369	0.00204773	0.0387813	0
MIRLET7BHG	0.0508169	0.0164656	2072.38	3.08624	0.018526	0.0831077	0.00205386	0.0388091	0
CCT7	0.0431685	0.0139927	2045.44	3.08506	0.015727	0.07061	0.00206232	0.0388807	0
NDUFA13	0.0396194	0.012869	2077.28	3.07866	0.0143819	0.0648569	0.0021065	0.0396241	0
MRPL41	0.0431416	0.0140237	1906.84	3.07634	0.0156382	0.0706449	0.00212539	0.0398894	0
SLC22A3	-0.0714728	0.0232619	2053.18	-3.07253	-0.117092	-0.0258534	0.00215041	0.0402683	0
SH3RF1	-0.0530068	0.0172814	2077.99	-3.06728	-0.0868974	-0.0191162	0.00218805	0.0408812	0
DAPK2	-0.0625904	0.0204249	2047.31	-3.06441	-0.102646	-0.0225346	0.00220944	0.0411885	0
ARL4A	0.0478437	0.0156259	2060.01	3.06181	0.0171994	0.078488	0.00222844	0.0413743	0
RHPN2	0.0526187	0.0171862	2067.4	3.06168	0.0189146	0.0863228	0.00222933	0.0413743	0
ATP5MC1	0.0419887	0.0137253	2056.06	3.05921	0.0150717	0.0689058	0.00224784	0.041625	0
NDE1	0.0521585	0.0170586	2061.14	3.05761	0.0187047	0.0856123	0.00225976	0.041753	0
ACOT7	0.0485764	0.0159076	2067.81	3.05366	0.0173799	0.0797729	0.00228947	0.0421151	0
COL4A3	-0.0602153	0.0197169	2077.52	-3.05399	-0.0988823	-0.0215483	0.00228688	0.0421151	0
CCNI	0.041415	0.0135661	2077.78	3.05284	0.0148105	0.0680196	0.00229562	0.0421353	0
CELF2	-0.0572517	0.0187707	2074.16	-3.05006	-0.094063	-0.0204403	0.00231692	0.0424327	0
YBX1P1	0.0445285	0.0146098	2050.72	3.04785	0.0158769	0.0731802	0.00233429	0.042657	0
NINJ1	0.0424066	0.0139528	2072.75	3.03929	0.0150437	0.0697694	0.00240097	0.0437796	0
MT-RNR2	0.0568874	0.0187232	2039.55	3.03833	0.0201688	0.093606	0.00240909	0.0438317	0
PARN	-0.0520259	0.0171312	2020.5	-3.0369	-0.0856226	-0.0184291	0.00242081	0.0438535	0
SNHG7	0.0443068	0.0145956	2076.19	3.03562	0.0156832	0.0729304	0.00243025	0.043929	0
MT-CO1	0.0607923	0.0200496	2053.21	3.0321	0.0214726	0.100112	0.002459	0.0442713	0
ENSG00000273259	0.139106	0.0458786	2024.55	3.03205	0.049132	0.22908	0.00245981	0.0442713	0
PNRC1	0.0416771	0.0137492	2067.55	3.03125	0.0147135	0.0686407	0.00246566	0.0442809	0
TTYH3	0.0429937	0.0142069	2012.11	3.02626	0.015132	0.0708555	0.00250738	0.0449334	0
LDHA	0.0425657	0.0140723	2077.87	3.0248	0.0149685	0.0701629	0.0025185	0.0450357	0
EEF1B2	0.0439646	0.0145401	2054.56	3.02369	0.0154498	0.0724794	0.00252804	0.0451095	0
ANXA11	0.0407044	0.0134951	2077.56	3.01623	0.014239	0.0671697	0.00259047	0.0461154	0
CLDN4	0.0566834	0.0187964	2066.45	3.01566	0.0198216	0.0935453	0.00259548	0.0461154	0
SUSD6	0.0506877	0.0168269	2076.81	3.0123	0.0176884	0.0836871	0.00262403	0.0465235	0
VPS13D	-0.0441637	0.0146791	2077.73	-3.00862	-0.0729509	-0.0153765	0.00265592	0.0469039	0
PSMB4	0.0422209	0.0140352	2037.37	3.00822	0.0146961	0.0697457	0.00265999	0.0469039	0
NTM	-0.334869	0.111338	2052.39	-3.00767	-0.553217	-0.116521	0.00266454	0.0469039	0
CDIPT	0.0373738	0.0124313	2023.58	3.00643	0.0129944	0.0617532	0.00267583	0.0469426	0
RPL19	0.0473294	0.0157549	2040.79	3.00411	0.016432	0.0782268	0.00269603	0.0471975	0
PLAUR	0.0635976	0.0211981	2075.61	3.00015	0.0220258	0.105169	0.00273056	0.047236	0
CHMP4B	0.0383747	0.0128116	2072.88	2.9953	0.0132496	0.0634997	0.00277427	0.047236	0
USP31	0.0509813	0.0169991	2077.66	2.99905	0.0176442	0.0843185	0.00274038	0.047236	0
MXI1	0.0558917	0.0186501	2072.71	2.99686	0.0193168	0.0924666	0.00276016	0.047236	0
TRIR	0.0379996	0.0126803	2072.98	2.99675	0.0131322	0.0628671	0.00276117	0.047236	0
GABARAPL1	0.0430882	0.0143486	2013.48	3.00295	0.0149485	0.0712279	0.00270665	0.047236	0
TCF12	-0.0429502	0.0143213	2067.09	-2.99904	-0.0710359	-0.0148645	0.00274065	0.047236	0
LPP	-0.0449827	0.0150066	2057.4	-2.99752	-0.0744125	-0.0155529	0.00275448	0.047236	0
AGAP1	-0.0450797	0.0150336	2071.59	-2.99861	-0.0745621	-0.0155973	0.00274446	0.047236	0
USP24	-0.0448417	0.0149501	2037.45	-2.99942	-0.0741608	-0.0155226	0.00273771	0.047236	0
KCNQ3	-0.065445	0.0218494	2068.84	-2.99528	-0.108294	-0.0225959	0.00277452	0.047236	0
LRBA	-0.0396267	0.0132312	2059.46	-2.99495	-0.0655746	-0.0136789	0.00277759	0.047236	0
UNC13B	-0.0567186	0.0189287	2065.06	-2.99644	-0.0938398	-0.0195973	0.00276405	0.047236	0
TAX1BP3	0.0421565	0.0140683	1977.61	2.99657	0.0145663	0.0697467	0.00276436	0.047236	0
ASS1	0.0431543	0.0144186	2077.39	2.99296	0.0148779	0.0714307	0.00279541	0.0474422	0
PALLD	0.0663812	0.0221959	2065.98	2.9907	0.0228526	0.10991	0.00281628	0.0476025	0
ENSG00000244255	0.0641992	0.0214661	2075.09	2.99072	0.0221017	0.106297	0.00281599	0.0476025	0
EIF4G2	0.0395261	0.0132297	2077.67	2.98768	0.0135812	0.0654709	0.00284396	0.0478762	0
RND3	0.0696819	0.0233191	2055.56	2.9882	0.0239505	0.115413	0.00283954	0.0478762	0
MYL12A	0.0455793	0.0152637	2075.3	2.98613	0.0156456	0.0755131	0.00285842	0.0479208	0
PTPRE	-0.0540438	0.0181036	2076.96	-2.98525	-0.0895469	-0.0185407	0.00286655	0.0479208	0
SLC25A25	0.0751997	0.0251896	2077.87	2.98535	0.0258002	0.124599	0.00286563	0.0479208	0
SLC9A3R2	0.0409923	0.0137592	2077.77	2.97927	0.0140091	0.0679756	0.00292288	0.0484222	0
MED10	0.0423801	0.0142181	1997.34	2.98072	0.0144963	0.070264	0.00291047	0.0484222	0
MACC1	0.0804586	0.027005	2059.38	2.97939	0.0274986	0.133419	0.00292197	0.0484222	0
FHIT	-0.0511439	0.0171634	2066.25	-2.97981	-0.0848033	-0.0174844	0.00291787	0.0484222	0
ST3GAL4	0.0508851	0.0171187	2077.3	2.97248	0.0173134	0.0844567	0.00298805	0.0491112	0
CPNE8	0.0534203	0.017971	2071.45	2.97258	0.0181772	0.0886634	0.00298713	0.0491112	0
TOB1	0.0639686	0.0215198	2064.98	2.97254	0.0217658	0.106171	0.00298761	0.0491112	0
PGD	0.0530315	0.0178398	2030.68	2.97265	0.0180452	0.0880178	0.00298719	0.0491112	0
C14orf119	0.0449833	0.0151418	2001.86	2.9708	0.0152879	0.0746786	0.0030056	0.0493024	0
LCN2	0.159789	0.0538009	2076.79	2.97	0.0542796	0.265298	0.00301209	0.0493119	0
TGIF2-RAB5IF	0.0464961	0.0156601	2041.02	2.96909	0.0157848	0.0772075	0.00302165	0.0493713	0
